# New Quantitative Cost-Impact Effectiveness Indexes to Assist in Publication Decisions by Researchers in the Open Access Era

**DOI:** 10.1101/2025.10.10.681750

**Authors:** Julia C. Hardy, Christine Kim Vu, Dong Wang

## Abstract

Scientific publications have become the backbone of scientific communication since their foundation in 1665. The three main models for publishing are Traditional (or subscription-based), Open Access (OA), and Hybrid. As of July 1, 2025, the NIH requires that Author Accepted Manuscripts resulting from NIH-funded research be immediately publicly available. To comply with this new requirement, authors may be forced to pay an Article Processing Charge (APC) to publish Open Access, ranging from ∼$2000 to ∼$13,000 per article. With this change to the scientific publishing landscape, publishing costs shift from subscribers to authors causing authors to re-evaluate how they choose which journal to publish in. Here we analyze 75 popular biomedical journals to evaluate the publishing costs compared to the scientific impact (i.e. Impact Factor, CiteScore, SNIP) illustrated by three different Cost-Impact Effectiveness (CIE) metrics (APC/IF, APC/CS and APC/SNIP). To complement the new open access policy, our goal is to provide a resource to help the scientific community evaluate the impact-based cost effectiveness of different Open Access options during their journal selection process.
