## Supplemental Tables 1-3 for "New Quantitative Cost-Impact Effectiveness Indexes to Assist in Publication Decisions by Researchers in the Open Access Era"

### Sheet: Sorted by APC_IF
Journal Family	Journal	APC/IF*	APC (USD, excluding taxes): Open Access Publication Cost	Impact Factor (IF)*
AAAS	Science	0	0	45.8
AAAS	Science Immunology	0	0	16.3
AAAS	Sci Transl Med	0	0	14.6
AAAS	Sci Signal	0	0	6.6
ACS Press	ACS Central Science	0	0	10.4
ASM Press	J. Bacteriol	0	0	3
Nature Press	Nature Protocols	0	0	16
Royal Socierty of Chemistry	Chem Sci	0	0	7.4
Nature Press	Cell Research	200.386	5190	25.9
Cell Press/Elsevier	Cancer Cell	233.708	10400	44.5
ASH	Blood	238.095	5500	23.1
Nature Press	Nature Medicine	253.8	12690	50
Nature Press	Nature	261.649	12690	48.5
Cell Press/Elsevier	Cell	268.235	11400	42.5
Nature Press	Nature Catalysis	287.104	12690	44.2
ACS Press	J. Am. Chem. Soc.	288.462	4500	15.6
Oxford Press	Nucleic Acids Research	290.229	3802	13.1
AACR	Cancer Discovery	300.3	10000	33.3
Nature Press	Nature Biotechnology	304.317	12690	41.7
Cell Press/Elsevier	Cell Metab	336.57	10400	30.9
Wiley Online Library	Angew Chem Int Edit	342.604	5790	16.9
Nature Press	Cell Death Differ	375.974	5790	15.4
Nature Press	Leukemia	387.313	5190	13.4
Nature Press	Nature Methods	395.327	12690	32.1
Cell Press/Elsevier	Immunity	395.437	10400	26.3
ASCI	J. Clin. Invest.	419.118	5700	13.6
AACR	Cancer Research	421.687	7000	16.6
Oxford Press	Plant Cell	425.345	4934	11.6
AAAS	Science Advances	436	5450	12.5
Nature Press	Nature Genetics	437.586	12690	29
Nature Press	Nature Communications	445.223	6990	15.7
Nature Press	Nature Immunology	459.783	12690	27.6
Cell Press/Elsevier	Chem	477.041	9350	19.6
Cold Spring Harbor Labratory	Genes & Dev.	480.519	3700	7.7
Cell Press/Elsevier	Cell Stem Cell	509.804	10400	20.4
Wiley Online Library	Aging Cell	533.803	3790	7.1
Cell Press/Elsevier	Cell Host Microbe	556.15	10400	18.7
Rockefeller University Press	J Exp Med	566.038	6000	10.6
National Academy of Sciences	PNAS	603.846	5495	9.1
Cell Press/Elsevier	Mol Cell	626.506	10400	16.6
Nature Press	Nature Chemistry	628.218	12690	20.2
Nature Press	Nature Neuroscience	634.5	12690	20
Cell Press/Elsevier	AJHG	635.802	5150	8.1
Nature Press	Nature Aging	654.124	12690	19.4
Nature Press	Nature Microbiology	654.124	12690	19.4
ACS Press	J. Med. Chem	661.765	4500	6.8
Nature Press	Nature Cell Biology	664.398	12690	19.1
ACS Press	Anal Chem	671.642	4500	6.7
Cold Spring Harbor Labratory	Genome Res	672.727	3700	5.5
Nature Press	Sci Reports	689.744	2690	3.9
Cell Press/Elsevier	Neuron	693.333	10400	15
PLoS	PLoS Biol	763.889	5500	7.2
Cell Press/Elsevier	Cell Reports	814.493	5620	6.9
Nature Press	Oncogene	820.548	5990	7.3
PLoS	PLoS Genet	822.432	3043	3.7
Elsevier/American Society for Biochemistry and Molecular Biology	J. Biol. Chem.	879.487	3430	3.9
Nature Press	Nature Chemical Biology	926.277	12690	13.7
Nature Press	Nature Plants	933.088	12690	13.6
Cell Press/Elsevier	Curr Biol	937.333	7030	7.5
Rockefeller University Press	J Cell Biol	937.5	6000	6.4
Royal Socierty of Chemistry	Chem Commun	948.643	3984.3	4.2
Wiley Online Library	EMBO J.	962.651	7990	8.3
Cell Press/Elsevier	Biophysical Journal	967.742	3000	3.1
Elsevier	J. Mol. Biol.	1051.11	4730	4.5
ACS Press	ACS Chem. Biol.	1184.21	4500	3.8
Cell Press/Elsevier	Dev Cell	1195.4	10400	8.7
ACS Press	J. Org. Chem.	1250	4500	3.6
Wiley Online Library	Chem-Eur J	1254.05	4640	3.7
Elsevier	DNA repair	1255.56	3390	2.7
Nature Press	Nature Structural Molecular Biology	1256.44	12690	10.1
Wiley Online Library	EMBO Rep	1288.71	7990	6.2
Cell Press/Elsevier	Cell Chem Biol	1298.61	9350	7.2
ACS Press	Biochemistry	1500	4500	3
Cell Press/Elsevier	Structure	2174.42	9350	4.3
eLife	eLife	#DIV/0!	2500
*Notes:
Impact-Cost-Effectiveness (ICE) Metrics
APC/IF: publication cost (APC) per impact factor
Impact factor (IF): The Journal Impact Factor is defined as all citations to the journal in the current JCR year to items published in the previous two years, divided by the total number of scholarly items (these comprise articles, reviews, and proceedings papers) published in the journal in the previous two years.
The JCR, which is part of the Web of Science database, typically publishes its annual impact factor lists for the previous year in late June/July. The official JCR list for 2025 was released in June 2025.
https://ucsd.libguides.com/impact/journals#s-lg-box-20205617
https://mjl.clarivate.com/home	2024 Journal Impact Factor, Journal Citation Reports (Clarivate, 2025)
CiteScore (CS): The CiteScore is calculated by dividing the number of citations to documents published in a 4-year period by the number of documents in same 4-year period.
https://www.scopus.com/sources.uri	CiteScore 2024
Source Normalized Impact per Paper (SNIP) is a sophisticated metric that intrinsically accounts for field-specific differences in citation practices. It does so by comparing each journal’s citations per publication with the citation potential of its field, defined as the set of publications citing that journal. SNIP therefore measures contextual citation impact and enables direct comparison of jo…
https://www.scopus.com/sources.uri	SNIP 2024
Elsevier Publication Costs: https://assets.ctfassets.net/o78em1y1w4i4/5ZH2ckERsr69JYpnMue94T/c40ff39a9d21ba89acacdb5c48685370/article-publishing-charge.pdf
https://assets.ctfassets.net/o78em1y1w4i4/5ZH2ckERsr69JYpnMue94T/c40ff39a9d21ba89acacdb5c48685370/article-publishing-charge.pdf
		#DIV/0!

### Sheet: Sorted by APC_CS
Journal Family	Journal	APC/CS*	APC (USD, excluding taxes): Open Access Publication Cost	CiteScore (CS)*
AAAS	Science	0	0	48.4
AAAS	Science Immunology	0	0	26.9
AAAS	Sci Transl Med	0	0	27.9
AAAS	Sci Signal	0	0	9.5
ACS Press	ACS Central Science	0	0	19.3
ASM Press	J. Bacteriol	0	0	5.5
Nature Press	Nature Protocols	0	0	27.6
Royal Socierty of Chemistry	Chem Sci	0	0	12.6
Oxford Press	Nucleic Acids Research	119.937	3802	31.7
Nature Press	Cell Research	142.582	5190	36.4
Cell Press/Elsevier	Cell	152.406	11400	74.8
Nature Press	Nature Medicine	154.005	12690	82.4
Nature Press	Nature	162.484	12690	78.1
Cell Press/Elsevier	Cancer Cell	180.243	10400	57.7
Nature Press	Cell Death Differ	199.655	5790	29
ACS Press	J. Am. Chem. Soc.	200	4500	22.5
Wiley Online Library	Angew Chem Int Edit	209.783	5790	27.6
Nature Press	Nature Biotechnology	215.816	12690	58.8
Nature Press	Nature Catalysis	219.931	12690	57.7
Cell Press/Elsevier	Cell Metab	228.571	10400	45.5
ASH	Blood	239.13	5500	23
Cell Press/Elsevier	Immunity	254.902	10400	40.8
Nature Press	Nature Methods	258.98	12690	49
Rockefeller University Press	J Exp Med	271.493	6000	22.1
AAAS	Science Advances	278.061	5450	19.6
Nature Press	Leukemia	280.541	5190	18.5
Nature Press	Nature Genetics	281.375	12690	45.1
Cold Spring Harbor Labratory	Genes & Dev.	284.615	3700	13
ASCI	J. Clin. Invest.	290.816	5700	19.6
Cell Press/Elsevier	Cell Host Microbe	293.785	10400	35.4
Nature Press	Nature Communications	298.718	6990	23.4
Wiley Online Library	Aging Cell	305.645	3790	12.4
Oxford Press	Plant Cell	314.268	4934	15.7
Cell Press/Elsevier	Cell Stem Cell	316.109	10400	32.9
Nature Press	Nature Immunology	332.199	12690	38.2
National Academy of Sciences	PNAS	333.03	5495	16.5
Cold Spring Harbor Labratory	Genome Res	345.794	3700	10.7
Cell Press/Elsevier	Chem	346.296	9350	27
Nature Press	Nature Neuroscience	358.475	12690	35.4
Cell Press/Elsevier	AJHG	367.857	5150	14
PLoS	PLoS Genet	385.19	3043	7.9
ACS Press	Anal Chem	387.931	4500	11.6
Nature Press	Oncogene	388.961	5990	15.4
ACS Press	J. Med. Chem	391.304	4500	11.5
AACR	Cancer Research	393.258	7000	17.8
Nature Press	Sci Reports	401.493	2690	6.7
AACR	Cancer Discovery	403.226	10000	24.8
Cell Press/Elsevier	Mol Cell	426.23	10400	24.4
Cell Press/Elsevier	Cell Reports	435.659	5620	12.9
Elsevier/American Society for Biochemistry and Molecular Biology	J. Biol. Chem.	451.316	3430	7.6
Nature Press	Nature Chemistry	451.601	12690	28.1
Nature Press	Nature Microbiology	459.783	12690	27.6
Elsevier	J. Mol. Biol.	468.317	4730	10.1
Cell Press/Elsevier	Neuron	470.588	10400	22.1
Wiley Online Library	EMBO J.	475.595	7990	16.8
Nature Press	Nature Aging	486.207	12690	26.1
Cell Press/Elsevier	Biophysical Journal	500	3000	6
Nature Press	Nature Cell Biology	503.571	12690	25.2
Rockefeller University Press	J Cell Biol	512.821	6000	11.7
Nature Press	Nature Plants	520.082	12690	24.4
PLoS	PLoS Biol	533.981	5500	10.3
Royal Socierty of Chemistry	Chem Commun	538.419	3984.3	7.4
Elsevier	DNA repair	546.774	3390	6.2
Nature Press	Nature Chemical Biology	590.233	12690	21.5
Cell Press/Elsevier	Curr Biol	622.124	7030	11.3
Cell Press/Elsevier	Dev Cell	622.754	10400	16.7
ACS Press	ACS Chem. Biol.	633.803	4500	7.1
Wiley Online Library	Chem-Eur J	692.537	4640	6.7
ACS Press	J. Org. Chem.	737.705	4500	6.1
Cell Press/Elsevier	Cell Chem Biol	742.063	9350	12.6
Nature Press	Nature Structural Molecular Biology	764.458	12690	16.6
Wiley Online Library	EMBO Rep	791.089	7990	10.1
ACS Press	Biochemistry	849.057	4500	5.3
Cell Press/Elsevier	Structure	1395.52	9350	6.7
eLife	eLife	#DIV/0!	2500
*Notes:
Impact-Cost-Effectiveness (ICE) Metrics
APC/CS: publication cost (APC) per CiteScore
Impact factor (IF): The Journal Impact Factor is defined as all citations to the journal in the current JCR year to items published in the previous two years, divided by the total number of scholarly items (these comprise articles, reviews, and proceedings papers) published in the journal in the previous two years.
The JCR, which is part of the Web of Science database, typically publishes its annual impact factor lists for the previous year in late June/July. The official JCR list for 2025 was released in June 2025.
https://ucsd.libguides.com/impact/journals#s-lg-box-20205617
https://mjl.clarivate.com/home	2024 Journal Impact Factor, Journal Citation Reports (Clarivate, 2025)
CiteScore (CS): The CiteScore is calculated by dividing the number of citations to documents published in a 4-year period by the number of documents in same 4-year period.
https://www.scopus.com/sources.uri	CiteScore 2024
Source Normalized Impact per Paper (SNIP) is a sophisticated metric that intrinsically accounts for field-specific differences in citation practices. It does so by comparing each journal’s citations per publication with the citation potential of its field, defined as the set of publications citing that journal. SNIP therefore measures contextual citation impact and enables direct comparison of jo…
https://www.scopus.com/sources.uri	SNIP 2024
Elsevier Publication Costs: https://assets.ctfassets.net/o78em1y1w4i4/5ZH2ckERsr69JYpnMue94T/c40ff39a9d21ba89acacdb5c48685370/article-publishing-charge.pdf
https://assets.ctfassets.net/o78em1y1w4i4/5ZH2ckERsr69JYpnMue94T/c40ff39a9d21ba89acacdb5c48685370/article-publishing-charge.pdf

### Sheet: Sorted by APC_SNIP
Journal Family	Journal	APC/SNIP*	APC (USD, excluding taxes): Open Access Publication Cost	Source Normalized Impact per Paper (SNIP)*
AAAS	Science	0	0	6.623
AAAS	Science Immunology	0	0	2.349
AAAS	Sci Transl Med	0	0	2.662
AAAS	Sci Signal	0	0	1.265
ACS Press	ACS Central Science	0	0	1.923
ASM Press	J. Bacteriol	0	0	0.848
Nature Press	Nature Protocols	0	0	3.215
Royal Socierty of Chemistry	Chem Sci	0	0	1.464
Oxford Press	Nucleic Acids Research	806.534	3802	4.714
eLife	eLife	1155.27	2500	2.164
Nature Press	Nature	1248.89	12690	10.161
Nature Press	Cell Research	1367.95	5190	3.794
Nature Press	Nature Medicine	1457.45	12690	8.707
Cell Press/Elsevier	Cell	1495.28	11400	7.624
Nature Press	Nature Methods	1511.61	12690	8.395
ASH	Blood	1586.39	5500	3.467
ACS Press	J. Am. Chem. Soc.	1724.14	4500	2.61
Cell Press/Elsevier	Cancer Cell	1815.64	10400	5.728
Nature Press	Nature Genetics	1910.57	12690	6.642
Nature Press	Nature Biotechnology	1973.25	12690	6.431
AAAS	Science Advances	2067.53	5450	2.636
Cell Press/Elsevier	AJHG	2085.02	5150	2.47
Nature Press	Leukemia	2104.62	5190	2.466
Cell Press/Elsevier	Cell Metab	2117.26	10400	4.912
Nature Press	Cell Death Differ	2187.38	5790	2.647
Oxford Press	Plant Cell	2196.79	4934	2.246
Nature Press	Sci Reports	2217.64	2690	1.213
Nature Press	Nature Communications	2219.05	6990	3.15
Nature Press	Nature Catalysis	2272.16	12690	5.585
National Academy of Sciences	PNAS	2305.92	5495	2.383
Wiley Online Library	Angew Chem Int Edit	2348.88	5790	2.465
Wiley Online Library	Aging Cell	2426.38	3790	1.562
AACR	Cancer Discovery	2427.18	10000	4.12
Cell Press/Elsevier	Immunity	2593.52	10400	4.01
Cold Spring Harbor Labratory	Genes & Dev.	2596.49	3700	1.425
ASCI	J. Clin. Invest.	2621.9	5700	2.174
Cold Spring Harbor Labratory	Genome Res	2696.79	3700	1.372
Nature Press	Nature Neuroscience	2697.13	12690	4.705
ACS Press	J. Med. Chem	2903.23	4500	1.55
PLoS	PLoS Genet	2909.18	3043	1.046
Rockefeller University Press	J Exp Med	3010.54	6000	1.993
Cell Press/Elsevier	Cell Stem Cell	3161.09	10400	3.29
Nature Press	Nature Immunology	3330.71	12690	3.81
Elsevier/American Society for Biochemistry and Molecular Biology	J. Biol. Chem.	3436.87	3430	0.998
Cell Press/Elsevier	Neuron	3523.04	10400	2.952
PLoS	PLoS Biol	3557.57	5500	1.546
ACS Press	Anal Chem	3582.8	4500	1.256
Cell Press/Elsevier	Mol Cell	3592.4	10400	2.895
Cell Press/Elsevier	Cell Reports	3621.13	5620	1.552
Cell Press/Elsevier	Biophysical Journal	3640.78	3000	0.824
Cell Press/Elsevier	Chem	3682.55	9350	2.539
Nature Press	Nature Chemistry	3708.36	12690	3.422
Cell Press/Elsevier	Cell Host Microbe	3764.02	10400	2.763
Nature Press	Nature Microbiology	3774.54	12690	3.362
Nature Press	Nature Aging	3836.15	12690	3.308
Cell Press/Elsevier	Curr Biol	3839.43	7030	1.831
Rockefeller University Press	J Cell Biol	3942.18	6000	1.522
Nature Press	Oncogene	4116.84	5990	1.455
AACR	Cancer Research	4129.79	7000	1.695
Wiley Online Library	EMBO J.	4131.33	7990	1.934
Elsevier	DNA repair	4149.33	3390	0.817
Nature Press	Nature Plants	4152.49	12690	3.056
Elsevier	J. Mol. Biol.	4182.14	4730	1.131
Nature Press	Nature Cell Biology	4294.42	12690	2.955
Cell Press/Elsevier	Dev Cell	5060.83	10400	2.055
Royal Socierty of Chemistry	Chem Commun	5101.54	3984.3	0.781
ACS Press	J. Org. Chem.	5238.65	4500	0.859
ACS Press	ACS Chem. Biol.	5263.16	4500	0.855
Nature Press	Nature Chemical Biology	5368.02	12690	2.364
Wiley Online Library	Chem-Eur J	5497.63	4640	0.844
Nature Press	Nature Structural Molecular Biology	6151.24	12690	2.063
ACS Press	Biochemistry	6164.38	4500	0.73
Wiley Online Library	EMBO Rep	6459.18	7990	1.237
Cell Press/Elsevier	Cell Chem Biol	6915.68	9350	1.352
Cell Press/Elsevier	Structure	9589.74	9350	0.975
*Notes:
Impact-Cost-Effectiveness (ICE) Metrics
APC/SNIP: publication cost (APC) per Source Normalized Impact per Paper (SNIP)
Impact factor (IF): The Journal Impact Factor is defined as all citations to the journal in the current JCR year to items published in the previous two years, divided by the total number of scholarly items (these comprise articles, reviews, and proceedings papers) published in the journal in the previous two years.
The JCR, which is part of the Web of Science database, typically publishes its annual impact factor lists for the previous year in late June/July. The official JCR list for 2025 was released in June 2025.
https://ucsd.libguides.com/impact/journals#s-lg-box-20205617
https://mjl.clarivate.com/home	2024 Journal Impact Factor, Journal Citation Reports (Clarivate, 2025)
CiteScore (CS): The CiteScore is calculated by dividing the number of citations to documents published in a 4-year period by the number of documents in same 4-year period.
https://www.scopus.com/sources.uri	CiteScore 2024
Source Normalized Impact per Paper (SNIP) is a sophisticated metric that intrinsically accounts for field-specific differences in citation practices. It does so by comparing each journal’s citations per publication with the citation potential of its field, defined as the set of publications citing that journal. SNIP therefore measures contextual citation impact and enables direct comparison of jo…
https://www.scopus.com/sources.uri	SNIP 2024
Elsevier Publication Costs: https://assets.ctfassets.net/o78em1y1w4i4/5ZH2ckERsr69JYpnMue94T/c40ff39a9d21ba89acacdb5c48685370/article-publishing-charge.pdf
https://assets.ctfassets.net/o78em1y1w4i4/5ZH2ckERsr69JYpnMue94T/c40ff39a9d21ba89acacdb5c48685370/article-publishing-charge.pdf

### Sheet: Sorted by Press
Journal Family	Journal	Impact Factor (IF)*	CiteScore (CS)*	Source Normalized Impact per Paper (SNIP)*	APC (USD, excluding taxes): Open Access Publication Cost	APC/IF*	APC/IF2*	APC/CS*	APC/SNIP*	Subscription Only, Hybrid Access, or Open Access Only	Alt. Open Access: Embargo Period	Alternative Open Access Price	Processing Fees	APC link
AAAS	Science	45.8	48.4	6.623	0	0	0	0	0	Subscription with green OA	12-month; immediate (self-deposit)	free	free
AAAS	Science Advances	12.5	19.6	2.636	5450	436	34.88	278.061	2067.53	Open Access Only				https://www.science.org/content/page/science-advances-licensing-and-charges
AAAS	Science Immunology	16.3	26.9	2.349	0	0	0	0	0	Subscription with green OA	12-month; immediate (self-deposit)	free	free
AAAS	Sci Transl Med	14.6	27.9	2.662	0	0	0	0	0	Subscription with green OA	12-month; immediate (self-deposit)	free	free
AAAS	Sci Signal	6.6	9.5	1.265	0	0	0	0	0	Subscription with green OA	12-month; immediate (self-deposit)	free	free
AACR	Cancer Discovery	33.3	24.8	4.12	10000	300.3	9.01803	403.226	2427.18	Hybrid Access			5000+250 per item	https://aacrjournals.org/pages/publication-fees-and-reprints
AACR	Cancer Research	16.6	17.8	1.695	7000	421.687	25.4028	393.258	4129.79	Hybrid Access			2700+250 per item	https://aacrjournals.org/pages/publication-fees-and-reprints
ACS Press	ACS Central Science	10.4	19.3	1.923	0	0	0	0	0	Open Access Only				https://acsopenscience.org/researchers/oa-pricing/
ACS Press	ACS Chem. Biol.	3.8	7.1	0.855	4500	1184.21	311.634	633.803	5263.16	Hybrid Access	12-month; immediate (self-deposit)	2500	free	https://acsopenscience.org/researchers/oa-pricing/
ACS Press	Anal Chem	6.7	11.6	1.256	4500	671.642	100.245	387.931	3582.8	Hybrid Access	12-month; immediate (self-deposit)	2500	free	https://acsopenscience.org/researchers/oa-pricing/
ACS Press	Biochemistry	3	5.3	0.73	4500	1500	500	849.057	6164.38	Hybrid Access	12-month; immediate (self-deposit)	2500	free	https://acsopenscience.org/researchers/oa-pricing/
ACS Press	J. Am. Chem. Soc.	15.6	22.5	2.61	4500	288.462	18.4911	200	1724.14	Hybrid Access	12-month; immediate (self-deposit)	2500	free	https://acsopenscience.org/researchers/oa-pricing/
ACS Press	J. Med. Chem	6.8	11.5	1.55	4500	661.765	97.3183	391.304	2903.23	Hybrid Access	12-month; immediate (self-deposit)	2500	free	https://acsopenscience.org/researchers/oa-pricing/
ACS Press	J. Org. Chem.	3.6	6.1	0.859	4500	1250	347.222	737.705	5238.65	Hybrid Access	12-month; immediate (self-deposit)	2500	free	https://acsopenscience.org/researchers/oa-pricing/
ASCI	J. Clin. Invest.	13.6	19.6	2.174	5700	419.118	30.8175	290.816	2621.9	Open Access Only				https://www.jci.org/kiosks/open_access
ASH	Blood	23.1	23	3.467	5500	238.095	10.3072	239.13	1586.39	Hybrid Access	12-month	free	85 per printed page; 75 processing fee	https://ashpublications.org/blood/pages/publication-fees
ASM Press	J. Bacteriol	3	5.5	0.848	0	0	0	0	0	Subscription Only			210 per page; 370 for suppl mat	https://journals.asm.org/publication-fees
Cell Press/Elsevier	Cell	42.5	74.8	7.624	11400	268.235	6.31142	152.406	1495.28	Hybrid Access	12-month	free	free	https://www.cell.com/open-access
Cell Press/Elsevier	Cell Chem Biol	7.2	12.6	1.352	9350	1298.61	180.363	742.063	6915.68	Hybrid Access	12-month	free	free	https://www.cell.com/open-access
Cell Press/Elsevier	Cell Host Microbe	18.7	35.4	2.763	10400	556.15	29.7406	293.785	3764.02	Hybrid Access	12-month	free	free	https://www.cell.com/open-access
Cell Press/Elsevier	Cell Metab	30.9	45.5	4.912	10400	336.57	10.8922	228.571	2117.26	Hybrid Access	12-month	free	free	https://www.cell.com/open-access
Cell Press/Elsevier	Cell Reports	6.9	12.9	1.552	5620	814.493	118.042	435.659	3621.13	Open Access Only				https://www.cell.com/open-access
Cell Press/Elsevier	Cell Stem Cell	20.4	32.9	3.29	10400	509.804	24.9904	316.109	3161.09	Hybrid Access	12-month	free	free	https://www.cell.com/open-access
Cell Press/Elsevier	AJHG	8.1	14	2.47	5150	635.802	78.4941	367.857	2085.02	Hybrid Access	6-month	free	$500 (first color figure), $250 (each add. color figure); A single fee of $875 for articles and $550 for reports	https://www.cell.com/open-access
Cell Press/Elsevier	Biophysical Journal	3.1	6	0.824	3000	967.742	312.175	500	3640.78	Hybrid Access	12-month	free	1200	https://www.cell.com/open-access; https://www.cell.com/biophysj/home
Cell Press/Elsevier	Cancer Cell	44.5	57.7	5.728	10400	233.708	5.25186	180.243	1815.64	Hybrid Access	12-month	free	free	https://www.cell.com/open-access
Cell Press/Elsevier	Chem	19.6	27	2.539	9350	477.041	24.3388	346.296	3682.55	Hybrid Access	12-month	free	free	https://www.cell.com/open-access
Cell Press/Elsevier	Curr Biol	7.5	11.3	1.831	7030	937.333	124.978	622.124	3839.43	Hybrid Access	12-month	free	free	https://www.cell.com/open-access
Cell Press/Elsevier	Dev Cell	8.7	16.7	2.055	10400	1195.4	137.403	622.754	5060.83	Hybrid Access	12-month	free	free	https://www.cell.com/open-access
Cell Press/Elsevier	Immunity	26.3	40.8	4.01	10400	395.437	15.0356	254.902	2593.52	Hybrid Access	12-month	free	free	https://www.cell.com/open-access
Cell Press/Elsevier	Mol Cell	16.6	24.4	2.895	10400	626.506	37.7413	426.23	3592.4	Hybrid Access	12-month	free	free	https://www.cell.com/open-access
Cell Press/Elsevier	Neuron	15	22.1	2.952	10400	693.333	46.2222	470.588	3523.04	Hybrid Access	12-month	free	free	https://www.cell.com/open-access
Cell Press/Elsevier	Structure	4.3	6.7	0.975	9350	2174.42	505.679	1395.52	9589.74	Hybrid Access	12-month	free	free	https://www.cell.com/open-access
Cold Spring Harbor Labratory	Genes & Dev.	7.7	13	1.425	3700	480.519	62.4051	284.615	2596.49	Hybrid Access	None		1500	https://www.cshl.edu/cold-spring-harbor-laboratory-press/journal-resources/
Cold Spring Harbor Labratory	Genome Res	5.5	10.7	1.372	3700	672.727	122.314	345.794	2696.79	Hybrid Access	None		1500	https://www.cshl.edu/cold-spring-harbor-laboratory-press/journal-resources/
eLife	eLife			2.164	2500	#DIV/0!	#DIV/0!	#DIV/0!	1155.27	Open Access Only				https://elifesciences.org/about/submit-your-research
Elsevier	DNA repair	2.7	6.2	0.817	3390	1255.56	465.021	546.774	4149.33	Hybrid Access	12-month	free	free	https://www.sciencedirect.com/journal/dna-repair
Elsevier	J. Mol. Biol.	4.5	10.1	1.131	4730	1051.11	233.58	468.317	4182.14	Hybrid Access	12-month	free	free	https://www.sciencedirect.com/journal/journal-of-molecular-biology
Elsevier/American Society for Biochemistry and Molecular Biology	J. Biol. Chem.	3.9	7.6	0.998	3430	879.487	225.51	451.316	3436.87	Open Access Only				https://www.sciencedirect.com/journal/journal-of-biological-chemistry/publish/open-access-options
National Academy of Sciences	PNAS	9.1	16.5	2.383	5495	603.846	66.3567	333.03	2305.92	Immediate or Delayed Open Access	6-month	2945		https://www.pnas.org/author-center/publication-charges
Nature Press	Nature	48.5	78.1	10.161	12690	261.649	5.39483	162.484	1248.89	Hybrid Access	6-month	free	free	https://www.nature.com/nature/for-authors/publishing-options
Nature Press	Nature Aging	19.4	26.1	3.308	12690	654.124	33.7177	486.207	3836.15	Hybrid Access	6-month	free	free	https://www.nature.com/nataging/submission-guidelines/publishing-options
Nature Press	Nature Biotechnology	41.7	58.8	6.431	12690	304.317	7.29776	215.816	1973.25	Hybrid Access	6-month	free	free	https://www.nature.com/nbt/submission-guidelines/publishing-options
Nature Press	Nature Catalysis	44.2	57.7	5.585	12690	287.104	6.49557	219.931	2272.16	Hybrid Access	6-month	free	free	https://www.nature.com/natcatal/submission-guidelines/publishing-options
Nature Press	Nature Cell Biology	19.1	25.2	2.955	12690	664.398	34.7852	503.571	4294.42	Hybrid Access	6-month	free	free	https://www.nature.com/ncb/submission-guidelines/publishing-options
Nature Press	Nature Chemical Biology	13.7	21.5	2.364	12690	926.277	67.6115	590.233	5368.02	Hybrid Access	6-month	free	free	https://www.nature.com/nchembio/submission-guidelines/publishing-options
Nature Press	Nature Chemistry	20.2	28.1	3.422	12690	628.218	31.0999	451.601	3708.36	Hybrid Access	6-month	free	free	https://www.nature.com/nchem/submission-guidelines/publishing-options
Nature Press	Nature Communications	15.7	23.4	3.15	6990	445.223	28.3581	298.718	2219.05	Open Access Only				https://www.nature.com/ncomms/open-access
Nature Press	Nature Genetics	29	45.1	6.642	12690	437.586	15.0892	281.375	1910.57	Hybrid Access	6-month	free	free	https://www.nature.com/ng/submission-guidelines/publishing-options
Nature Press	Nature Immunology	27.6	38.2	3.81	12690	459.783	16.6588	332.199	3330.71	Hybrid Access	6-month	free	free	https://www.nature.com/ni/submission-guidelines/publishing-options
Nature Press	Nature Medicine	50	82.4	8.707	12690	253.8	5.076	154.005	1457.45	Hybrid Access	6-month	free	free	https://www.nature.com/nm/submission-guidelines/publishing-options
Nature Press	Nature Methods	32.1	49	8.395	12690	395.327	12.3155	258.98	1511.61	Hybrid Access	6-month	free	free	https://www.nature.com/nmeth/submission-guidelines/publishing-options
Nature Press	Nature Microbiology	19.4	27.6	3.362	12690	654.124	33.7177	459.783	3774.54	Hybrid Access	6-month	free	free	https://www.nature.com/nmicrobiol/submission-guidelines/publishing-options
Nature Press	Nature Neuroscience	20	35.4	4.705	12690	634.5	31.725	358.475	2697.13	Hybrid Access	6-month	free	free	https://www.nature.com/neuro/submission-guidelines/publishing-options
Nature Press	Nature Plants	13.6	24.4	3.056	12690	933.088	68.6094	520.082	4152.49	Hybrid Access	6-month	free	free	https://www.nature.com/nplants/submission-guidelines/publishing-options
Nature Press	Nature Protocols	16	27.6	3.215	0	0	0	0	0	Subscription with green OA	6-month	free	free	https://www.nature.com/nprot/publishing-model
Nature Press	Nature Structural Molecular Biology	10.1	16.6	2.063	12690	1256.44	124.4	764.458	6151.24	Hybrid Access	6-month	free	free	https://www.nature.com/nsmb/submission-guidelines/publishing-options
Nature Press	Cell Death Differ	15.4	29	2.647	5790	375.974	24.4139	199.655	2187.38	Open Access Only				https://www.nature.com/cdd/open-access
Nature Press	Cell Research	25.9	36.4	3.794	5190	200.386	7.73692	142.582	1367.95	Open Access Only				https://www.nature.com/cr/open-access
Nature Press	Leukemia	13.4	18.5	2.466	5190	387.313	28.904	280.541	2104.62	Open Access Only				https://www.nature.com/leu/open-access
Nature Press	Oncogene	7.3	15.4	1.455	5990	820.548	112.404	388.961	4116.84	Open Access Only				https://www.nature.com/onc/open-access
Nature Press	Sci Reports	3.9	6.7	1.213	2690	689.744	176.857	401.493	2217.64	Open Access Only				https://www.nature.com/srep/open-access
Oxford Press	Nucleic Acids Research	13.1	31.7	4.714	3802	290.229	22.1549	119.937	806.534	Open Access Only				https://academic.oup.com/nar/pages/open_access_initiative
Oxford Press	Plant Cell	11.6	15.7	2.246	4934	425.345	36.6677	314.268	2196.79	Hybrid Access	12-month	2500		https://academic.oup.com/plcell/pages/general-instructions
PLoS	PLoS Biol	7.2	10.3	1.546	5500	763.889	106.096	533.981	3557.57	Open Access Only				https://plos.org/fees/
PLoS	PLoS Genet	3.7	7.9	1.046	3043	822.432	222.279	385.19	2909.18	Open Access Only				https://plos.org/fees/
Rockefeller University Press	J Cell Biol	6.4	11.7	1.522	6000	937.5	146.484	512.821	3942.18	Hybrid Access	12-month; immediate (self-deposit)	free	2000 flat-fee page charge	https://rupress.org/jcb/pages/publication-fees-and-access-options
Rockefeller University Press	J Exp Med	10.6	22.1	1.993	6000	566.038	53.3998	271.493	3010.54	Hybrid Access	12-month; immediate (self-deposit)	free	2000 flat-fee page charge	https://rupress.org/jem/pages/publication-fees-and-access-options
Royal Socierty of Chemistry	Chem Sci	7.4	12.6	1.464	0	0	0	0	0	Open Access Only				https://www.rsc.org/journals-books-databases/about-journals/chemical-science/
Royal Socierty of Chemistry	Chem Commun	4.2	7.4	0.781	3984.3	948.643	225.867	538.419	5101.54	Hybrid Access	12-month	free	free	https://www.rsc.org/journals-books-databases/about-journals/chemcomm/
Wiley Online Library	Aging Cell	7.1	12.4	1.562	3790	533.803	75.1835	305.645	2426.38	Open Access Only				https://onlinelibrary.wiley.com/page/journal/14749726/homepage/custom_copy.htm
Wiley Online Library	Angew Chem Int Edit	16.9	27.6	2.465	5790	342.604	20.2724	209.783	2348.88	Open Access Only				https://onlinelibrary.wiley.com/page/journal/15213773/homepage/onlineopen
Wiley Online Library	EMBO J.	8.3	16.8	1.934	7990	962.651	115.982	475.595	4131.33	Open Access Only				https://www.embopress.org/open-access
Wiley Online Library	EMBO Rep	6.2	10.1	1.237	7990	1288.71	207.856	791.089	6459.18	Open Access Only				https://www.embopress.org/open-access
Wiley Online Library	Chem-Eur J	3.7	6.7	0.844	4640	1254.05	338.934	692.537	5497.63	Open Access Only				https://chemistry-europe.onlinelibrary.wiley.com/hub/journal/15213765/onlineopen
*Notes:
Impact-Cost-Effectiveness (ICE) Metrics
APC/IF: publication cost (APC) per impact factor
APC/IF2: publication cost (APC) per impact factor squared
APC/CS: publication cost (APC) per CiteScore
APC/SNIP: publication cost (APC) per Source Normalized Impact per Paper (SNIP)
Impact factor (IF): The Journal Impact Factor is defined as all citations to the journal in the current JCR year to items published in the previous two years, divided by the total number of scholarly items (these comprise articles, reviews, and proceedings papers) published in the journal in the previous two years.
The JCR, which is part of the Web of Science database, typically publishes its annual impact factor lists for the previous year in late June/July. The official JCR list for 2025 was released in June 2025.
https://ucsd.libguides.com/impact/journals#s-lg-box-20205617
https://mjl.clarivate.com/home	2024 Journal Impact Factor, Journal Citation Reports (Clarivate, 2025)
CiteScore (CS): The CiteScore is calculated by dividing the number of citations to documents published in a 4-year period by the number of documents in same 4-year period.
https://www.scopus.com/sources.uri	CiteScore 2024
Source Normalized Impact per Paper (SNIP) is a sophisticated metric that intrinsically accounts for field-specific differences in citation practices. It does so by comparing each journal’s citations per publication with the citation potential of its field, defined as the set of publications citing that journal. SNIP therefore measures contextual citation impact and enables direct comparison of jo…
https://www.scopus.com/sources.uri	SNIP 2024
Elsevier Publication Costs: https://assets.ctfassets.net/o78em1y1w4i4/5ZH2ckERsr69JYpnMue94T/c40ff39a9d21ba89acacdb5c48685370/article-publishing-charge.pdf
https://assets.ctfassets.net/o78em1y1w4i4/5ZH2ckERsr69JYpnMue94T/c40ff39a9d21ba89acacdb5c48685370/article-publishing-charge.pdf
